# Urbanisation is associated with habitat-specific richness loss and community turnover across an ecotone

**DOI:** 10.1101/2025.09.13.675372

**Authors:** Alejandro Martinez, Sude Cakir, Marta García-Cobo, Diego Fontaneto, Michael Lemke, Maximilian Pichler, Nuria Sánchez, Thom Stoppelenburg, Jan-Berend Stuut, Willem Renema, Jan-Niklas Macher

## Abstract

Urbanisation can reduce biodiversity through environmental filtering, but its effects may differ among neighbouring habitats within ecotones. Beach–dune systems provide a useful test because strong environmental gradients occur over short distances and overlap with gradients in human pressure. We collected 660 sediment samples from 55 transects along the Dutch North Sea coast, covering established dunes, incipient dunes, the upper intertidal zone, and the lower intertidal zone. Using environmental DNA metabarcoding and habitat-specific joint species distribution models, we tested how distance-to-city was associated with community composition, operational taxonomic unit (OTU) richness, and OTU-level occurrence. We found compositional differentiation along the urban-proximity gradient in both dune habitats, particularly in incipient dunes, but not in the intertidal habitats. Across all habitats, communities far from cities were more similar to one another than communities near cities, indicating greater among-site compositional variation near urban areas. OTU richness and mean OTU occurrence probabilities increased with distance-to-city in the lower intertidal, upper intertidal, and established dunes. Incipient dunes showed no clear richness gradient or directional OTU-level response despite the strong compositional turnover, suggesting that the main response was community replacement rather than loss of OTUs. Overall, habitat position within the beach–dune ecotone influenced whether biodiversity responses to urban proximity led to directional filtering, compositional turnover, or increased community heterogeneity. Our findings show that biodiversity and impact assessments based on a single habitat may miss important ecological change in coastal habitats.
