## Supplementary Table 1 for "Urbanisation is associated with habitat-specific richness loss and community turnover across an ecotone"

Supplementary Table S1. Sampling locations and environmental metadata for the samples from 55 beach�dune transects along the Dutch North Sea coast.
Sampling_site_id	Beach_section	Latitude	Longitude	Distance_from_city_center_m	Prox_UC	Buildings_Sand	Beach_Cleaning	Solid_Waste	Vehicle_Traffic	Freq_Visitors	Grainsize	Tidal_level	Beach_Slope
KatT1_Upper	KC	52.1998041	4.3892825	560	4	5	5	1	4	4	338.05	Upper	-5.5
KatT2_Upper	KC	52.2014176	4.3912355	370	4	5	5	1	4	4	311.08	Upper	-6
KatT3_Upper	KC	52.2047441	4.3936347	10	4	5	5	1	4	4	337.9	Upper	-6.2
KatT4_Upper	KC	52.2063957	4.3947683	190	4	5	5	1	4	4	337.9	Upper	-5.7
KatT5_Upper	KC	52.2080992	4.3967012	470	4	5	5	1	4	4	337.9	Upper	-5
KatT1_Lower	KC	52.1998041	4.3892825	560	4	5	5	1	4	4	356.14	Lower	-5.5
KatT2_Lower	KC	52.2014176	4.3912355	370	4	5	5	1	4	4	360	Lower	-6
KatT3_Lower	KC	52.2047441	4.3936347	10	4	5	5	1	4	4	319.74	Lower	-6.2
KatT4_Lower	KC	52.2063957	4.3947683	190	4	5	5	1	4	4	319.74	Lower	-5.7
KatT5_Lower	KC	52.2080992	4.3967012	470	4	5	5	1	4	4	319.74	Lower	-5
KN1_Upper	KN1	52.213721	4.39738	1010	4	4	5	1	5	5	350.77	Upper	-2.6
KN1_Lower	KN1	52.213721	4.39738	1010	4	4	5	1	5	5	334.79	Lower	-2.6
KN1_FD	KN1	52.213721	4.39738	1010	4	4	5	1	5	5	305.855	Foredune	-2.6
KN1_D	KN1	52.213721	4.39738	1010	4	4	5	1	5	5	291.752	Dune	-2.6
KN2_Upper	KN2	52.216066	4.399599	1330	4	4	5	1	5	5	366.01	Upper	-2.5
KN2_Lower	KN2	52.216066	4.399599	1330	4	4	5	1	5	5	401.2	Lower	-2.5
KN2_FD	KN2	52.216066	4.399599	1330	4	4	5	1	5	5	301.942	Foredune	-2.5
KN2_D	KN2	52.216066	4.399599	1330	4	4	5	1	5	5	224.53	Dune	-2.5
KN3_Upper	KN3	52.219827	4.403429	1780	3	0	5	1	5	3	278.36	Upper	-2.8
KN3_Lower	KN3	52.219827	4.403429	1780	3	0	5	1	5	3	377.46	Lower	-2.8
KN3_FD	KN3	52.219827	4.403429	1780	3	0	5	1	5	3	284.148	Foredune	-2.8
KN3_D	KN3	52.219827	4.403429	1780	3	0	5	1	5	3	259.651	Dune	-2.8
KN4_Upper	KN4	52.224126	4.407877	2360	3	0	3	1	3	3	251.42	Upper	-2.7
KN4_Lower	KN4	52.224126	4.407877	2360	3	0	3	1	3	3	323.86	Lower	-2.7
KN4_FD	KN4	52.224126	4.407877	2360	3	0	3	1	3	3	301.082	Foredune	-2.7
KN4_D	KN4	52.224126	4.407877	2360	3	0	3	1	3	3	262.002	Dune	-2.7
KN5_Upper	KN5	52.227609	4.411189	2650	3	0	3	1	3	3	307.45	Upper	-2.5
KN5_Lower	KN5	52.227609	4.411189	2650	3	0	3	1	3	3	318.26	Lower	-2.5
KN5_FD	KN5	52.227609	4.411189	2650	3	0	3	1	3	3	270.866	Foredune	-2.5
KN5_D	KN5	52.227609	4.411189	2650	3	0	3	1	3	3	246.65	Dune	-2.5
KS1_Upper	KS1	52.1945625	4.3833702	1320	4	5	5	1	4	4	338.05	Upper	-4.2
KS1_Lower	KS1	52.1945625	4.3833702	1320	4	5	5	1	4	4	356.14	Lower	-4.2
KS2_Upper	KS2	52.192726	4.378695	1640	4	4	5	1	4	4	311.08	Upper	-4.1
KS2_Lower	KS2	52.192726	4.378695	1640	4	4	5	1	4	4	360	Lower	-4.1
KS2_FD	KS2	52.192726	4.378695	1640	4	4	5	1	4	4	303.73	Foredune	-4.1
KS2_D	KS2	52.192726	4.378695	1640	4	4	5	1	4	4	258.68	Dune	-4.1
KS3_Upper	KS3	52.191671	4.377569	1780	3	4	5	1	4	2	337.9	Upper	-3.1
KS3_Lower	KS3	52.191671	4.377569	1780	3	4	5	1	4	2	319.74	Lower	-3.1
KS3_FD	KS3	52.191671	4.377569	1780	3	4	5	1	4	2	259.17	Foredune	-3.1
KS3_D	KS3	52.191671	4.377569	1780	3	4	5	1	4	2	289.294	Dune	-3.1
KS4_Upper	KS4	52.189581	4.374977	2080	2	0	5	1	4	2	360.18	Upper	-3
KS4_Lower	KS4	52.189581	4.374977	2080	2	0	5	1	4	2	384.64	Lower	-3
KS4_FD	KS4	52.189581	4.374977	2080	2	0	5	1	4	2	317.55	Foredune	-3
KS4_D	KS4	52.189581	4.374977	2080	2	0	5	1	4	2	253.38	Dune	-3
KS5_Upper	KS5	52.185681	4.371809	2560	1	0	2	1	4	2	347.29	Upper	-7
KS5_Lower	KS5	52.185681	4.371809	2560	1	0	2	1	4	2	290.69	Lower	-7
KS5_FD	KS5	52.185681	4.371809	2560	1	0	2	1	4	2	306.11	Foredune	-7
KS5_D	KS5	52.185681	4.371809	2560	1	0	2	1	4	2	289.71	Dune	-7
KS6_Upper	KS6	52.182215	4.368366	3020	1	0	2	1	4	2	347.76	Upper	-6.5
KS6_Lower	KS6	52.182215	4.368366	3020	1	0	2	1	4	2	388.4	Lower	-6.5
KS6_FD	KS6	52.182215	4.368366	3020	1	0	2	1	4	2	300.64	Foredune	-6.5
KS6_D	KS6	52.182215	4.368366	3020	1	0	2	1	4	2	271.42	Dune	-6.5
NO1_Upper	NO1	52.303453	4.476243	6750	1	0	4	1	0	3	250.96	Upper	-2.5
NO1_Lower	NO1	52.303453	4.476243	6750	1	0	4	1	0	3	256.35	Lower	-2.5
NO1_FD	NO1	52.303453	4.476243	6750	1	0	4	1	0	3	228.36	Foredune	-2.5
NO1_D	NO1	52.303453	4.476243	6750	1	0	4	1	0	3	241.16	Dune	-2.5
NO2_Upper	NO2	52.310007	4.480069	7520	1	0	0	1	0	2	267.46	Upper	-2.8
NO2_Lower	NO2	52.310007	4.480069	7520	1	0	0	1	0	2	307.96	Lower	-2.8
NO2_FD	NO2	52.310007	4.480069	7520	1	0	0	1	0	2	226.53	Foredune	-2.8
NO2_D	NO2	52.310007	4.480069	7520	1	0	0	1	0	2	231.83	Dune	-2.8
NO3_Upper	NO3	52.315979	4.484633	7220	1	0	0	1	0	1	305.45	Upper	-2.2
NO3_Lower	NO3	52.315979	4.484633	7220	1	0	0	1	0	1	254.4	Lower	-2.2
NO3_FD	NO3	52.315979	4.484633	7220	1	0	0	1	0	1	237.84	Foredune	-2.2
NO3_D	NO3	52.315979	4.484633	7220	1	0	0	1	0	1	235.81	Dune	-2.2
NO4_Upper	NO4	52.318355	4.486666	6920	1	0	0	1	0	1	234.86	Upper	-2.3
NO4_Lower	NO4	52.318355	4.486666	6920	1	0	0	1	0	1	304.09	Lower	-2.3
NO4_FD	NO4	52.318355	4.486666	6920	1	0	0	1	0	1	233.58	Foredune	-2.3
NO4_D	NO4	52.318355	4.486666	6920	1	0	0	1	0	1	201.43	Dune	-2.3
NO5_Upper	NO5	52.322141	4.489536	6430	1	0	0	1	0	1	201.43	Upper	-1.9
NO5_Lower	NO5	52.322141	4.489536	6430	1	0	0	1	0	1	295.02	Lower	-1.9
NO5_FD	NO5	52.322141	4.489536	6430	1	0	0	1	0	1	211.863	Foredune	-1.9
NO5_D	NO5	52.322141	4.489536	6430	1	0	0	1	0	1	213.745	Dune	-1.9
NO6_Upper	NO6	52.324868	4.491525	6120	1	0	0	1	0	1	325.46	Upper	-1.8
NO6_Lower	NO6	52.324868	4.491525	6120	1	0	0	1	0	1	283.66	Lower	-1.8
NO6_FD	NO6	52.324868	4.491525	6120	1	0	0	1	0	1	231.757	Foredune	-1.8
NO6_D	NO6	52.324868	4.491525	6120	1	0	0	1	0	1	217.272	Dune	-1.8
NoC1_Upper	NoC1	52.239056	4.424194	1251	4	5	5	1	4	5	329.34	Upper	-2.5
NoC1_Lower	NoC1	52.239056	4.424194	1251	4	5	5	1	4	5	294.88	Lower	-2.5
NoC1_FD	NoC1	52.239056	4.424194	1251	4	5	5	1	4	5	275.251	Foredune	-2.5
NoC1_D	NoC1	52.239056	4.424194	1251	4	5	5	1	4	5	195.85	Dune	-2.5
NoC2_Upper	NoC2	52.245016	4.42583	618	4	5	5	1	4	5	290.15	Upper	-2.8
NoC2_Lower	NoC2	52.245016	4.42583	618	4	5	5	1	4	5	295.92	Lower	-2.8
NoC2_FD	NoC2	52.245016	4.42583	618	4	5	5	1	4	5	266.974	Foredune	-2.8
NoC2_D	NoC2	52.245016	4.42583	618	4	5	5	1	4	5	232.967	Dune	-2.8
NoC3_Upper	NoC3	52.248308	4.429217	184	4	5	5	1	4	5	320.57	Upper	-2.1
NoC3_Lower	NoC3	52.248308	4.429217	184	4	5	5	1	4	5	337.65	Lower	-2.1
NoC3_FD	NoC3	52.248308	4.429217	184	4	5	5	1	4	5	238.245	Foredune	-2.1
NoC3_D	NoC3	52.248308	4.429217	184	4	5	5	1	4	5	226.937	Dune	-2.1
NoC4_Upper	NoC4	52.251001	4.430909	140	4	5	5	1	4	5	267.01	Upper	-2.4
NoC4_Lower	NoC4	52.251001	4.430909	140	4	5	5	1	4	5	327.43	Lower	-2.4
NoC4_FD	NoC4	52.251001	4.430909	140	4	5	5	1	4	5	247.578	Foredune	-2.4
NoC4_D	NoC4	52.251001	4.430909	140	4	5	5	1	4	5	253.51	Dune	-2.4
NoN1_Upper	NoN1	52.254366	4.434164	592	4	4	5	1	5	5	325.44	Upper	-2.4
NoN1_Lower	NoN1	52.254366	4.434164	592	4	4	5	1	5	5	343.56	Lower	-2.4
NoN1_FD	NoN1	52.254366	4.434164	592	4	4	5	1	5	5	228.468	Foredune	-2.4
NoN1_D	NoN1	52.254366	4.434164	592	4	4	5	1	5	5	232.276	Dune	-2.4
NoN2_Upper	NoN2	52.256361	4.436406	838	4	4	5	1	5	5	263.51	Upper	-2.3
NoN2_Lower	NoN2	52.256361	4.436406	838	4	4	5	1	5	5	340.33	Lower	-2.3
NoN2_FD	NoN2	52.256361	4.436406	838	4	4	5	1	5	5	272.306	Foredune	-2.3
NoN2_D	NoN2	52.256361	4.436406	838	4	4	5	1	5	5	280.107	Dune	-2.3
NoN3_Upper	NoN3	52.260918	4.44077	1410	2	0	5	1	5	3	305.78	Upper	-2.4
NoN3_Lower	NoN3	52.260918	4.44077	1410	2	0	5	1	5	3	352.09	Lower	-2.4
NoN3_FD	NoN3	52.260918	4.44077	1410	2	0	5	1	5	3	276.223	Foredune	-2.4
NoN3_D	NoN3	52.260918	4.44077	1410	2	0	5	1	5	3	241.113	Dune	-2.4
NoN4_Upper	NoN4	52.26614	4.445614	2100	2	0	5	1	5	3	318.19	Upper	-2.1
NoN4_Lower	NoN4	52.26614	4.445614	2100	2	0	5	1	5	3	259.86	Lower	-2.1
NoN4_FD	NoN4	52.26614	4.445614	2100	2	0	5	1	5	3	286.478	Foredune	-2.1
NoN4_D	NoN4	52.26614	4.445614	2100	2	0	5	1	5	3	257.08	Dune	-2.1
NoN5_Upper	NoN5	52.270049	4.449049	2600	2	0	5	1	4	3	334.18	Upper	-3.5
NoN5_Lower	NoN5	52.270049	4.449049	2600	2	0	5	1	4	3	387.51	Lower	-3.5
NoN5_FD	NoN5	52.270049	4.449049	2600	2	0	5	1	4	3	263.125	Foredune	-3.5
NoN5_D	NoN5	52.270049	4.449049	2600	2	0	5	1	4	3	271.784	Dune	-3.5
SchC1_Upper	SchC1	52.117657	4.282477	380	5	5	5	3	4	5	417.69	Upper	-3.5
SchC1_Lower	SchC1	52.117657	4.282477	380	5	5	5	3	4	5	337.41	Lower	-3.5
SchC1_FD	SchC1	52.117657	4.282477	380	5	5	5	3	4	5	309.661	Foredune	-3.5
SchC1_D	SchC1	52.117657	4.282477	380	5	5	5	3	4	5	252.488	Dune	-3.5
SchC2_Upper	SchC2	52.114972	4.279025	72	5	5	5	3	4	5	438.66	Upper	-7.9
SchC2_Lower	SchC2	52.114972	4.279025	72	5	5	5	3	4	5	389.84	Lower	-7.9
SchC2_FD	SchC2	52.114972	4.279025	72	5	5	5	3	4	5	302.196	Foredune	-7.9
SchC3_Upper	SchC3	52.113407	4.276155	202	5	5	5	3	4	5	416.19	Upper	-11.2
SchC3_Lower	SchC3	52.113407	4.276155	202	5	5	5	3	4	5	483.84	Lower	-11.2
SchC3_FD	SchC3	52.113407	4.276155	202	5	5	5	3	4	5	321.851	Foredune	-11.2
SchC4_Upper	SchC4	52.110902	4.272939	260	5	5	5	3	4	5	433.41	Upper	-13.2
SchC4_Lower	SchC4	52.110902	4.272939	260	5	5	5	3	4	5	581.68	Lower	-13.2
SchC4_FD	SchC4	52.110902	4.272939	260	5	5	5	3	4	5	268.385	Foredune	-13.2
SchC4_D	SchC4	52.110902	4.272939	260	5	5	5	3	4	5	195.235	Dune	-13.2
Schn1_Upper	Schn1	52.123523	4.293034	1360	2	4	5	1	4	4	347.37	Upper	-5.2
Schn1_Lower	Schn1	52.123523	4.293034	1360	2	4	5	1	4	4	388.8	Lower	-5.2
Schn1_FD	Schn1	52.123523	4.293034	1360	2	4	5	1	4	4	282.068	Foredune	-5.2
Schn1_D	Schn1	52.123523	4.293034	1360	2	4	5	1	4	4	322.397	Dune	-5.2
Schn2_Upper	Schn2	52.128332	4.300572	2110	3	0	4	1	2	3	349.47	Upper	-3.2
Schn2_Lower	Schn2	52.128332	4.300572	2110	3	0	4	1	2	3	410.96	Lower	-3.2
Schn2_FD	Schn2	52.128332	4.300572	2110	3	0	4	1	2	3	322.83	Foredune	-3.2
Schn2_D	Schn2	52.128332	4.300572	2110	3	0	4	1	2	3	286.689	Dune	-3.2
Schn3_Upper	Schn3	52.134577	4.309936	3070	2	0	2	1	2	2	312.87	Upper	-3.3
Schn3_Lower	Schn3	52.134577	4.309936	3070	2	0	2	1	2	2	378.57	Lower	-3.3
Schn3_FD	Schn3	52.134577	4.309936	3070	2	0	2	1	2	2	277.795	Foredune	-3.3
Schn3_D	Schn3	52.134577	4.309936	3070	2	0	2	1	2	2	262.159	Dune	-3.3
Schn4_Upper	Schn4	52.139713	4.316762	3810	2	0	2	1	2	2	338.2	Upper	-3.5
Schn4_Lower	Schn4	52.139713	4.316762	3810	2	0	2	1	2	2	418.88	Lower	-3.5
Schn4_FD	Schn4	52.139713	4.316762	3810	2	0	2	1	2	2	273.428	Foredune	-3.5	4.309936
Schn4_D	Schn4	52.139713	4.316762	3810	2	0	2	1	2	2	228.153	Dune	-3.5
Schn5_Upper	Schn5	52.143352	4.321023	4260	1	0	2	1	2	2	338.2	Upper	-2.8
Schn5_Lower	Schn5	52.143352	4.321023	4260	1	0	2	1	2	2	317.64	Lower	-2.8
Schn5_FD	Schn5	52.143352	4.321023	4260	1	0	2	1	2	2	279.317	Foredune	-2.8
Schn5_D	Schn5	52.143352	4.321023	4260	1	0	2	1	2	2	271.6	Dune	-2.8
WA1_Upper	WA1	52.16408	4.346809	5470	1	4	5	1	4	4	340.25	Upper	-5.9
WA1_Lower	WA1	52.16408	4.346809	5470	1	4	5	1	4	4	307.12	Lower	-5.9
WA1_FD	WA1	52.16408	4.346809	5470	1	4	5	1	4	4	291.096	Foredune	-5.9
WA1_D	WA1	52.16408	4.346809	5470	1	4	5	1	4	4	242.721	Dune	-5.9
WA2_Upper	WA2	52.165062	4.348258	5380	1	4	5	1	4	4	306.62	Upper	-4.8
WA2_Lower	WA2	52.165062	4.348258	5380	1	4	5	1	4	4	291.36	Lower	-4.8
WA2_FD	WA2	52.165062	4.348258	5380	1	4	5	1	4	4	278.158	Foredune	-4.8
WA2_D	WA2	52.165062	4.348258	5380	1	4	5	1	4	4	241.724	Dune	-4.8
WA3_Upper	WA3	52.165612	4.34894	5250	1	4	5	1	4	3	323.88	Upper	-5.3
WA3_Lower	WA3	52.165612	4.34894	5250	1	4	5	1	4	3	374.38	Lower	-5.3
WA3_FD	WA3	52.165612	4.34894	5250	1	4	5	1	4	3	293.303	Foredune	-5.3
WA3_D	WA3	52.165612	4.34894	5250	1	4	5	1	4	3	200.314	Dune	-5.3
WA4_Upper	WA4	52.169093	4.35275	4820	1	0	2	1	4	2	356.94	Upper	-5.1
WA4_Lower	WA4	52.169093	4.35275	4820	1	0	2	1	4	2	351.63	Lower	-5.1
WA4_FD	WA4	52.169093	4.35275	4820	1	0	2	1	4	2	240.338	Foredune	-5.1
WA4_D	WA4	52.169093	4.35275	4820	1	0	2	1	4	2	244.139	Dune	-5.1
WA5_Upper	WA5	52.172782	4.35708	4290	1	0	2	1	3	2	352.66	Upper	-5.8
WA5_Lower	WA5	52.172782	4.35708	4290	1	0	2	1	3	2	399.69	Lower	-5.8
WA5_FD	WA5	52.172782	4.35708	4290	1	0	2	1	3	2	272.848	Foredune	-5.8
WA5_D	WA5	52.172782	4.35708	4290	1	0	2	1	3	2	252.721	Dune	-5.8
WA6_Upper	WA6	52.176179	4.361339	3830	1	0	2	1	3	2	355.9	Upper	-3.2
WA6_Lower	WA6	52.176179	4.361339	3830	1	0	2	1	3	2	355.85	Lower	-3.2
WA6_FD	WA6	52.176179	4.361339	3830	1	0	2	1	3	2	270.041	Foredune	-3.2
WA6_D	WA6	52.176179	4.361339	3830	1	0	2	1	3	2	271.562	Dune	-3.2
ZC1_Upper	ZC1	52.390545	4.533099	2060	4	5	5	1	4	4	302.32	Upper	-2.4
ZC1_Lower	ZC1	52.390545	4.533099	2060	4	5	5	1	4	4	363.92	Lower	-2.4
ZC1_FD	ZC1	52.390545	4.533099	2060	4	5	5	1	4	4	221.37	Foredune	-2.4
ZC1_D	ZC1	52.390545	4.533099	2060	4	5	5	1	4	4	175.941	Dune	-2.4
ZC2_Upper	ZC2	52.386035	4.530125	1570	4	5	5	1	4	4	250.07	Upper	-2.5
ZC2_Lower	ZC2	52.386035	4.530125	1570	4	5	5	1	4	4	321.18	Lower	-2.5
ZC2_FD	ZC2	52.386035	4.530125	2060	4	5	5	1	4	4	215.901	Foredune	-2.5
ZC2_D	ZC2	52.386035	4.530125	1570	4	5	5	1	4	4	203.359	Dune	-2.5
ZC3_Upper	ZC3	52.381975	4.527446	1120	4	5	5	1	4	4	265.06	Upper	-2.1
ZC3_Lower	ZC3	52.381975	4.527446	1120	4	5	5	1	4	4	280.94	Lower	-2.1
ZC3_FD	ZC3	52.381975	4.527446	1120	4	5	5	1	4	4	216.344	Foredune	-2.1
ZC3_D	ZC3	52.381975	4.527446	1120	4	5	5	1	4	4	209.08	Dune	-2.1
ZC4_Upper	ZC4	52.377424	4.524302	546	4	5	5	1	4	5	239.4	Upper	-2
ZC4_Lower	ZC4	52.377424	4.524302	546	4	5	5	1	4	5	232.64	Lower	-2
ZC4_FD	ZC4	52.377424	4.524302	546	4	5	5	1	4	5	220.178	Foredune	-2
ZC4_D	ZC4	52.377424	4.524302	546	4	5	5	1	4	5	199.337	Dune	-2
ZS1_Upper	ZS1	52.36315	4.516151	1120	4	4	5	1	5	5	275.12	Upper	-2.3
ZS1_Lower	ZS1	52.36315	4.516151	1120	4	4	5	1	5	5	308.17	Lower	-2.3
ZS1_FD	ZS1	52.36315	4.516151	1120	4	4	5	1	5	5	224.557	Foredune	-2.3
ZS1_D	ZS1	52.36315	4.516151	1120	4	4	5	1	5	5	195.853	Dune	-2.3
ZS2_Upper	ZS2	52.359139	4.513516	1680	4	0	5	1	5	4	317.96	Upper	-2
ZS2_Lower	ZS2	52.359139	4.513516	1680	4	0	5	1	5	4	274.6	Lower	-2
ZS2_FD	ZS2	52.359139	4.513516	1680	4	0	5	1	5	4	252.69	Foredune	-2
ZS2_D	ZS2	52.359139	4.513516	1680	4	0	5	1	5	4	229.203	Dune	-2
ZS3_Upper	ZS3	52.355695	4.511651	2050	3	4	5	1	5	4	263.4	Upper	-2.1
ZS3_Lower	ZS3	52.355695	4.511651	2050	3	4	5	1	5	4	300.56	Lower	-2.1
ZS3_FD	ZS3	52.355695	4.511651	2050	3	4	5	1	5	4	254.435	Foredune	-2.1
ZS3_D	ZS3	52.355695	4.511651	2050	3	4	5	1	5	4	216.787	Dune	-2.1
ZS4_Upper	ZS4	52.352833	4.509914	2360	3	0	5	1	5	4	293.79	Upper	-2.2
ZS4_Lower	ZS4	52.352833	4.509914	2360	3	0	5	1	5	4	260.65	Lower	-2.2
ZS4_FD	ZS4	52.352833	4.509914	2360	3	0	5	1	5	4	221.631	Foredune	-2.2
ZS4_D	ZS4	52.352833	4.509914	2360	3	0	5	1	5	4	224.578	Dune	-2.2
ZS5_Upper	ZS5	52.348735	4.507413	2870	3	0	5	1	4	3	278.81	Upper	-3
ZS5_Lower	ZS5	52.348735	4.507413	2870	3	0	5	1	4	3	304.91	Lower	-3
ZS5_FD	ZS5	52.348735	4.507413	2870	3	0	5	1	4	3	246.363	Foredune	-3
ZS5_D	ZS5	52.348735	4.507413	2870	3	0	5	1	4	3	241.387	Dune	-3
