## Supplementar Table 3 for "Urbanisation is associated with habitat-specific richness loss and community turnover across an ecotone"

Supplementary Table S3: Relationship between community similarity and separation of sampling sites along the urbanisation gradient. For each habitat, we report the number of site pairs, the slope relating mean S�rensen similarity to |_ distance-to-city|, its standard error, the nominal linear-model p-value, the permutation-test p-value, and R_. Because pairwise similarities are non-independent, t…
Habitat	Site pairs	Slope (per m _ city distance).	SE	p, LM trend	p (permutation)	R2
Established dunes	1081	_5.94_10__	1.32_10__	<0.001	0.033	0.018
Incipient dunes	1128	_1.28_10__	1.62_10__	<0.001	0.001	0.053
Upper intertidal	1485	_2.53_10__	1.72_10__	0.141	0.567	0.001
Lower intertidal	1485	_2.76_10__	1.20_10__	0.021	0.402	0.004
