## Supplementar Table 4 for "Urbanisation is associated with habitat-specific richness loss and community turnover across an ecotone"

Supplementary Table S4. Mean S¿rensen similarity and 95% intervals across 300 jSDM simulation draws are shown for three pair categories within each habitat: within near, where both sites were in the lowest quartile of distance-to-city; within far, where both sites were in the highest quartile; and nearÐfar pairs, containing one near and one far site. BenjaminiÐHochberg-adjusted simulation p-value…
Habitat	Within near mean [95% interval]	Within far mean [95% interval]	NearÐfar mean [95% interval]	pBH: near vs far	pBH: near vs nearÐfar	pBH: far vs nearÐfar
Established dunes	0.269 [0.235Ð0.306]	0.469 [0.437Ð0.502]	0.278 [0.249Ð0.308]	0.01	0.578	0.01
Incipient dunes	0.199 [0.171Ð0.230]	0.383 [0.343Ð0.419]	0.124 [0.103Ð0.149]	0.007	0.007	0.007
Upper intertidal	0.387 [0.347Ð0.426]	0.603 [0.575Ð0.634]	0.398 [0.373Ð0.423]	0.01	0.551	0.01
Lower intertidal	0.606 [0.577Ð0.632]	0.671 [0.642Ð0.699]	0.590 [0.567Ð0.613]	0.01	0.259	0.01
