## Supplementar Table 5 for "Urbanisation is associated with habitat-specific richness loss and community turnover across an ecotone"

Supplementary Table S5. Trends in estimated OTU richness with distance-to-city. For each habitat, we report the slope of the linear relationship between site-level mean model-estimated OTU richness and distance-to-city (in km), the standard error (SE), the linear-model p-value, and R_. Significant trends (p < 0.05) indicate habitats where expected OTU richness increases or decreases with increasi…
Habitat	Slope	SE	P (LM)	R2
Established dunes	1.241	0.416	0.005	0.165
Incipient dunes	0.006	0.463	0.99	<0.001
Upper intertidal	1.81	0.22	<0.001	0.562
Lower intertidal	0.819	0.157	<0.001	0.339
