## Supplementar Table 6 for "Urbanisation is associated with habitat-specific richness loss and community turnover across an ecotone"

Supplementary Table S6. OTU-level responses to urban proximity. For each habitat and taxonomic group, we report the number of OTUs, the mean coefficient (_) for scaled distance-to-city, its 95% confidence interval, and the test against zero. Positive _ indicates higher occurrence probabilities at sites farther from cities; negative _ indicates higher occurrence closer to cities. Group-level respo…
Habitat	Taxon	No. OTUs	Mean _	95% CI	p-value
Established dunes	All OTUs	151	0.18	0.105Ð0.256	<0.001
Established dunes	Annelida	8	0.312	0.100Ð0.523	0.004
Established dunes	Arthropoda	78	0.194	0.088Ð0.301	<0.001
Established dunes	Nematoda	16	0.097	_0.086Ð0.280	0.299
Established dunes	Rotifera	43	0.189	0.024Ð0.355	0.025
Incipient dunes	All OTUs	137	0.057	_0.033Ð0.148	0.214
Incipient dunes	Annelida	14	0.268	_0.051Ð0.586	0.1
Incipient dunes	Arthropoda	67	_0.004	_0.123Ð0.114	0.941
Incipient dunes	Nematoda	23	0.241	_0.002Ð0.484	0.051
Incipient dunes	Rotifera	25	_0.008	_0.210Ð0.195	0.94
Upper intertidal	All OTUs	79	0.306	0.166Ð0.445	<0.001
Upper intertidal	Annelida	12	0.326	_0.116Ð0.768	0.148
Upper intertidal	Arthropoda	22	0.517	0.164Ð0.870	0.004
Upper intertidal	Nematoda	21	0.219	_0.042Ð0.479	0.1
Upper intertidal	Platyhelminthes	6	0.367	0.011Ð0.723	0.043
Lower intertidal	All OTUs	65	0.2	0.084Ð0.316	<0.001
Lower intertidal	Annelida	8	0.251	0.040Ð0.461	0.02
Lower intertidal	Arthropoda	16	0.234	_0.079Ð0.547	0.144
Lower intertidal	Cnidaria	5	0.189	_0.189Ð0.566	0.328
Lower intertidal	Nematoda	14	0.341	0.135Ð0.548	0.0012
Lower intertidal	Platyhelminthes	6	0.343	_0.180Ð0.867	0.198
